# Global mycorrhizal plant distribution linked to terrestrial carbon stocks

**DOI:** 10.1101/331884

**Authors:** Nadejda A. Soudzilovskaia, Peter M. van Bodegom, César Terrer, Maarten van’t Zelfde, Ian McCallum, M. Luke McCormack, Joshua B. Fisher, Mark Brundrett, Nuno César de Sá, Leho Tedersoo

## Abstract

Vegetation impacts on ecosystem functioning are mediated by mycorrhiza, a plant-fungal association formed by most plant species. Ecosystems dominated by distinct mycorrhizal types differ strongly in their biogeochemistry. Quantitative analyses of mycorrhizal impacts on ecosystem functioning are hindered by the absence of information on mycorrhizal distribution. We present the first global high-resolution maps of vegetation biomass distribution among main types of mycorrhizal associations. Arbuscular, ecto-, ericoid and non-mycorrhizal vegetation store 241±15, 100±17, 7±1.8 and 29 ± 5.5 GT carbon in aboveground biomass, respectively. Soil carbon stocks in both topsoil and subsoil are positively related to the biomass fraction of ectomycorrhizal plants in the community, though the strength of this relationship varies across biomes. We show that human-induced transformations of Earth’s ecosystems have reduced ectomycorrhizal vegetation, with potential knock-on effects on terrestrial carbon stocks. Our work provides a benchmark for spatially explicit global quantitative assessments of mycorrhizal impacts on ecosystem functioning and biogeochemical cycles.

**One Sentence Summary:** First maps of the global distribution of mycorrhizal plants reveal global losses of ectomycorrhizal vegetation, and quantitative links between mycorrhizal vegetation patterns and terrestrial carbon stocks.

---

Mycorrhizas are mutualistic relationships between plants and fungi, in which fungi supply plants with nutrients and plants provide carbon to fungi^1^. Among known mycorrhizal types, arbuscular mycorrhiza (AM), ectomycorrhiza (EcM), and ericoid mycorrhiza (ErM) are geographically the most widespread, colonizing over 85% of vascular plants across vegetated terrestrial biomes^1–4^. Due to the enhancement of plant nutrient acquisition^1^ and the large biomass of fungal networks in soil^5^, the presence and type of mycorrhiza is among the key determinants of ecosystem functioning^6–9^ and biogeochemical cycling^10–13^. Thus, mycorrhizal types of plants likely also affect the global distribution of soil carbon stocks. There is growing evidence that ecosystems dominated by EcM and ErM vegetation exhibit higher topsoil carbon to nitrogen ratios (C/N) compared to ecosystems dominated by AM plants^11,12,14,15^, although in temperate forests the pattern may be reversed in deeper soil layers^17^. The mechanisms driving these differences are heavily debated in current literature, with distinct physiological traits of mycorrhizal fungi most likely playing a critical role^16–20^.

Although it can be argued that high abundance of EcM plants is a consequence rather than a driver of high soil C stocks, a large body of recent findings provides evidence that EcM symbionts may be the key drivers of topsoil carbon accumulation through two interacting mechanisms. First, EcM fungi produce greater biomass of more recalcitrant mycelium compared to AM fungi^5^. Second, while EcM fungi are more efficient in taking up N in N-poor soils than AM fungi or roots^10,21^, EcM fungi immobilize most of the N in their own biomass. This suppresses saprotrophic decomposition process^22^ and reinforces the competitive advantage of EcM and ErM plants via enhanced N limitation^22,23^.

A full understanding of the global carbon and nitrogen stocks requires quantitative models on the distribution of mycorrhizal types in ecosystems. Despite the existence of regional maps of current^24,25^ and past^26^ mycorrhizal vegetation, and on the distribution of mycorrhizal fungal species^27,28^ we still lack global information on the distribution of biomass of mycorrhizal plants, which is a much better proxy for mycorrhizal impacts on ecosystem functioning than the biodiversity of mycorrhizal symbionts. While current terrestrial biosphere models simulate feedbacks between the carbon cycle and vegetation distribution^29^, such models ignore mycorrhizal types and their effects on nutrient cycling. Integration of such information is a promising way towards a more realistic simulation of carbon and nutrient fluxes associated with plant nutrition^16,18,21^ and soil carbon cycles^15,30^. Quantitative models of the distribution of mycorrhizal vegetation constitute an important missing link between the known effects of mycorrhizas in biogeochemical cycles and their global impacts^31^.

Human activities such as forest logging, urbanization, and agricultural practices have altered 50-75% of the Earth’s terrestrial ecosystems^32^, transforming areas with previously natural EcM and ErM vegetation into AM and non-mycorrhizal (NM) vegetation. So far, the impact of anthropogenic land use shifts on biogeochemical cycles associated with mycorrhiza have remained poorly known due to the lack of appropriate spatial information.

Based on a comprehensive quantitative evaluation of plant-mycorrhizal associations and the distribution of vascular plant species across biomes and continents, we assembled the first high-resolution digital maps of the global distribution of biomass fractions of AM, EcM, ErM, and NM plants. Building on these maps, we assessed (i) the amount of aboveground biomass carbon currently stored in each type of mycorrhizal vegetation, (ii) the impact of conversion of natural ecosystems to croplands on the distribution of mycorrhizal types globally, and (iii) the difference in relationships between relative abundance of AM and EcM plants in an ecosystem and ecosystem soil carbon content in topsoil (0-20cm), medium (20-60) and deep (60-100 cm) subsoil layers.
