## Supplementary Table 1 for "Global mycorrhizal plant distribution linked to terrestrial carbon stocks"

### Sheet: Sheet1
Supplementary Table 1. List of Baiey ecoregions used to assemble maps of mycorrhizal plants distribution	Supplementary Table 2. List of Baiey ecoregions used to assemble maps of mycorrhizal plants distribution
Ecoregion ID according to the source map of Bailey ecoregions used is this study. The source: ORNL DAAC, Oak Ridge Lab, USA. https://doi.org/10.3334/ORNLDAAC/1388	Ecoregion code and name according to Bailey (Bailey, R. G. Ecoregions. The Ecosystem Geography of the Oceans and Continents. Springer New York, 2014).
	Ecoregion coding	Ecoregion name
1	120-1	Ice
2	120-2	Ice
3	131	Continental Dark Evergreen Needleleaf Open Forest
4	132	Continental Light Deciduous Needleleaf Open Forest
5	133	Eastern Oceanic Taiga
6	134	Moderate Continental Dark Evergreen Needleleaf Taiga
7	135	Continental Dark Evergreen Needleleaf Taiga
8	136	Continental And Extreme Continental Light Deciduous Taiga
9	137	Moderate Continental Small-Leafed Forest
10	138	Continental Mixed Coniferous And Small-Leafed Forest
11	M131	Open Woodland-Tundra
12	M132	Open Woodland-Creeping Trees-Tundra
13	M133	Forest-Tundra Of Moderate And Continental Climate
14	M134	Forest-Creeping Trees-Tundra Of Extreme Continental Climate
15	M135	Oceanic Forest-Tundra
16	121	Polar Deserts
17	122	Arctic Tundras
18	123	Oceanic Moss-And-Grass Tundra
19	124	Continental Moss-And-Lichen (Typical)Tundra
20	125	Continental Bush-And-Shrub Tundra
21	M121	Tundra-Polar Desert
22	M122	Polar Desert
23	221	Permanently Humid Eastern Oceanic Broadleaf Forests
24	222	Moderately Humid Broadleaf Forest in Moderately Continental Climate
25	M221	Forest-Aipine Meadows
26	241	Oceanic Meadow
27	242	Western Oceanic Coniferous And Mixed Forests
28	243	Permanently Humid Western Oceanic Broadleaf Forests
29	244	Western Oceanic Taiga
30	M241	Oceanic Meadow-Tundra
31	M242	Oceanic Forest-Tundra
32	M243	Forest-Aipine Meadows
33	261	Western Oceanic Mixed Sclerophyll Forests And Shrub
34	262	Dry Steppes And Shrub Of Moderate Continental Climate
35	M261	Forest-Alpine Meadows Of Western Oceanic (Mediterranean) Climate
36	M262	Shrub-Forest-Meadow of Mediterranean Climate
37	251	Temperate Prairies(Humid Steppes And Wooded Steppes) of Eastern Parts of Continents
38	252	Broadleaf-Wooded Steppes And Meadow Steppes of Moderately Continental Climate
39	253	Small-Leafed And Coniferous Wooded Steppes of Continental Climate
40	254	Open Woodland, Savannas, And Shrub Of Eastern Parts Of Continents
41	255	Subtropical Prairies (Humid Steppes And Wooded Steppes) of Eastern Parts of Continents
42	M251	Continental Steppe-Forest-Tundra And Steppe-Forest-Meadow
43	M252	Forest-Aipine Meadows
44	231	Oceanic Mixed Constantly Humid Forests
45	M231	Forest-Meadow of Eastern Oceanic (Monsoon Climate)
46	M232	Oceanic Constantly Humid Forest-Alpine Meadows
47	211	Eastern Oceanic Mixed Monsoon Forest
48	212	Moderate Continental Mixed Forests
49	M211	Oceanic Forest-Tundra
50	M212	Oceanic Forest-Creeping Trees
51	M213	Forest-Tundra Df Moderatelu Continental And Continental Clioate
52	341	Semi-Deserts And Deserts Of Continental Climate
53	342	Semi-Deserts Of Continental Climate
54	343	Deserts Of Continental Climate
55	344	Semi-Deserts Of Extreme Continental Climate
56	345	Deserts Of Extreme Continental Climate
57	M341	Extreme Continental Desert-Steppe
58	331	Dry Steppes Of Continental Climate
59	332	Steppes Of Moderately Continental Climate
60	333	Dry Steppes Of Extreme Continental Climate
61	M331	Forest-Alipne Meadows
62	M332	Continental Open Woodland-Steppe
63	321	Shrub And Semi-Shrub Semi-Deserts And Deserts Of Continental Climate
64	322	Semi-Deserts And Deserts
65	323	Inner Continental Shrub Semi-Desert
66	324	Inner Continental Deserts Of Continental Climate
67	325	Western Oceanic Semi-Deserts And Deserts With High Relative Humidity
68	326	Inner Continental Semi-Deserts And Deserts Of Extreme Continental Climate
69	M321	Desert-Steppe And Desert-Steppe-Desert Of Continental Climate
70	M322	Extreme Continental Desert
71	M323	Desert-Steppe
72	M324	Desert
73	311	Steppes And Shrub Of Moderate Continental Climate
74	312	Dry Steppes, Open Woodland, And Shrub Of Continental Climate
75	313	Shrub And Semi-Shrub Semi-Deserts of Continental Climate
76	314	Desert-Like Savannas,Open Woodland, And Shrub
77	315	Dry Steppes And Shrub of Moderate Continental Climate
78	M312	Forest-Meadow-Steppe of Continental Climate
79	M313	Open Woodland-Steppe of Continental Climate
80	M314	Open Woodland-Shrub-Desert
81	M315	Open Woodland-Steppe
82	421	Eastern Oceanic Constantly Humid Forests
83	422	Mixed Forests With Short Dry Season
84	423	Constantly Humid Evergreen Forests
85	424	Humid Forests With Short Dry Season
86	M421	Forest-Meadow of Constantly Humid Eastern Oceanic Type
87	M422	Forest-Paramo And Forest-Meadow Df Constantlu Humid Oceanic (And Windward-Slope) Type
88	M423	Forest-Paramo And Forest-Meadow
89	411	Seasonally Humid Mixed (Deciduous And Evergreen) Forests
90	412	Savannas, Open Woodland And Shrub With Seasonal Moisture Supply
91	413	Seasonally Humid, Predominantly Deciduous Forests
92	414	Humid Tall-Grass Savannas And Savanna Forests
93	415	Moderately Humid Grassy Savannas
94	416	Dry Savannas And Open Woodland
95	M411	Forest-Steppe And Forest-Meadow of Seasonally Humid Type
96	M412	Forest-Meadow, Seasonally Humid
97	M413	Forest-Steppe, Inner Continental And Leeward Slopes
100	188	Lakes
