## Supplementary Table 2 for "Global mycorrhizal plant distribution linked to terrestrial carbon stocks"

### Sheet: Sheet1
Supplementary Table 2. List of land cover categories within the ESA CCI Land Cover dataset, used to assemble maps of mycorrhizal plants distribution
Source: ESA. CCI Land cover map 2015; https://www.esa-landcover-cci.org/
Land cover class ID	Land cover class name
10	Rainfed cropland
11	Rainfed cropland, herbaceous
12	Rainfed cropland, tree or shrub					hjh
20	Cropland, irrigated or post-flooding
30	Mosaic cropland (>50%) / natural vegetation (tree, shrub,herbaceous cover) (<50%)
40	Mosaic natural vegetation (tree, shrub, herbaceous cover)(>50%) / cropland (< 50%)
50	Tree cover, broadleaved, evergreen, closed to open (>15%)
60	Tree cover, broadleaved, deciduous, closed to open (> 15%)
61	Tree cover, broadleaved,deciduous, closed (>40%)
62	Tree cover, broadleaved,deciduous, open (15-40%)
70	Tree cover, needleleaved, evergreen, closed to open (> 15%)
71	Tree cover, needleleaved, evergreen, closed (>40%)
72	Tree cover, needleleaved, evergreen open (15-40%)
80	Tree cover, needleleaved, deciduous, closed to open (> 15%)
81	Tree cover, needleleaved, deciduous, closed (>40%)
82	Tree cover, needleleaved, deciduous, open (15-40%)
90	Tree cover, mixed leaf type (broadleaved and needleleaved)
100	Mosaic tree and shrub (>50%) / herbaceous cover (< 50%)
110	Mosaic herbaceous cover (>50%) / tree and shrub (<50%)
120	Shrubland
121	Evergreen shrubland
122	Deciduous shrubland
130	Grassland
140	Lichens and mosses
150	Sparse vegetation (tree, shrub, herbaceous cover)
151	Sparse tree (<15%)
152	Sparse shrub (<15%) 152
153	Sparse herbaceous cover (<15%)
160	Tree cover, flooded, fresh or brakish water
170	Tree cover, flooded, saline water
180	Shrub or herbaceous cover, flooded, fresh-saline or brakish water
190	Urban
200	Bare area
201	Bare area
202	Bare area
210	Water bodies
220	Permanent snow and ice
230	no data
