## Supplementary Table 6 for "Global mycorrhizal plant distribution linked to terrestrial carbon stocks"

### Sheet: Sheet1
Supplementary Table 6
Mycorrhizal plant cover data used for mapping of current time mycorrhizal vegetation on islands
The data in the cells shows the cover of AM, EcM, ErM, NM plants
	Landcover ESA CCI 2015
	20	10	11	12	30	40	130	140	120	121	122	110	80	81	82	50	100	60	62	61	90	70	71	72	160	170	180	190
	Cropland, irrigated or post-flooding	Rainfed cropland	Rainfed cropland, herbaceous	Rainfed cropland, tree or shrub	Mosaic cropland (>50%) / natural vegetation (tree, shrub,herbaceous cover) (<50%)	Mosaic natural vegetation (tree, shrub, herbaceous cover)(>50%) / cropland (< 50%)	Grassland	Lichens and mosses	Shrubland	Evergreen shrubland	Deciduous shrubland	Mosaic herbaceous cover (>50%) / tree and shrub (<50%)	Tree cover, needleleaved, deciduous, closed to open (> 15%)	tree cover, needleleaved, deciduous, closed (>40%)	tree cover, needleleaved, deciduous, open (15-40%)	Tree cover, broadleaved, evergreen, closed to open (>15%)	Mosaic tree and shrub (>50%) / herbaceous cover (< 50%)	Tree cover, broadleaved, deciduous, closed to open (>15%)	Tree cover, broadleaved,deciduous, open (15-40%)	Tree cover, broadleaved,deciduous, closed (>40%)	Tree cover, mixed leaf type (broadleaved and needleleaved)	Tree cover, needleleaved, evergreen, closed to open (> 15%-40%)	Tree cover, needleleaved, evergreen, closed (>40%)	Tree cover, needleleaved, evergreen open (15-40%)	Tree cover, flooded, fresh or brakish water	Tree cover, flooded, saline water	Shrub or herbaceous cover, flooded, fresh-saline or brakish water	Artificial surfaces and associated areas (Urban areas >50%)
Islands
Baltic Sea islands	30,0,0,70	70,0,0,30	70,0,0,30	80,0,0,20	50,20,1,29	40,45,1,14	94,1,1,4	1,0,0,99	70,23,2,5	70,23,2,5	70,23,2,5	65,29,1,5	20,78,1,1	10,88,1,1	20,78,1,1	25,69,1,5	25,69,1,5	20,78,1,1	40,54,1,5	20,78,1,1	20,78,1,1	20,78,1,1	10,88,1,1	20,78,1,1	20,60,1,19	75,0,0,25	20,20,0,60	20,20,0,10
Mediterranean islands	30,0,0,70	70,0,0,30	70,0,0,30	80,0,0,20	25,45,1,29	27,50,3,20	80,15,2,3	1,0,0,99	45,40,10,5	45,40,10,5	45,40,10,5	50,40,5,5	20,74,5,1	10,84,5,1	20,74,5,1	15,79,5,1	10,84,5,1	10,84,5,1	40,50,5,5	10,84,5,1	10,84,5,1	20,74,5,1	10,84,5,1	20,74,5,1	15,65,5,15	75,0,0,25	20,20,5,55	20,20,0,10
Subarctic islands	30,0,0,70	70,0,0,30	70,0,0,30	80,0,0,20	20,10,10,60	10,20,10,60	55,20,5,20	1,0,0,99	45,20,15,20	45,20,15,20	45,20,15,20	10,50,30,10	25,40,30,5	5,60,30,5	25,40,30,5	10,50,30,10	10,50,30,10	5,60,30,5	10,50,30,10	5,60,30,5	5,60,30,5	25,40,30,5	5,60,30,5	25,40,30,5	5,60,30,5	75,0,0,25	5,10,10,75	5,10,5,30
Subantarctic islands	30,0,0,70	70,0,0,30	70,0,0,30	80,0,0,20	70,0,1,29	70,0,1,29	60,0,0,40	1,0,0,99	60,0,0,40	60,0,0,40	60,0,0,40	70,0,0,30	70,0,0,30	70,0,0,30	70,0,0,30	70,0,0,30	70,0,0,30	70,0,0,30	70,0,0,30	70,0,0,30	70,0,0,30	70,0,0,30	70,0,0,30	70,0,0,30	70,0,0,30	75,0,0,25	50,0,0,50	30,0,0,20
Kuriles	30,0,0,70	70,0,0,30	70,0,0,30	80,0,0,20	45,20,5,30	35,40,5,20	55,20,5,20	1,0,0,99	45,20,15,20	45,20,15,20	45,20,15,20	10,50,35,5	23,66,10,1	3,86,10,1	23,66,10,1	5,70,20,5	5,70,20,5	10,70,10,10	10,60,25,5	10,70,10,10	3,86,10,1	23,66,10,1	3,86,10,1	23,66,10,1	2,80,5,13	75,0,0,25	20,20,5,55	20,25,0,5
Aleutes	30,0,0,70	70,0,0,30	70,0,0,30	80,0,0,20	65,5,5,25	70,10,5,15	70,15,5,10	1,0,0,99	50,25,15,10	50,25,15,10	50,25,15,10	10,60,20,10	20,70,5,5	3,87,5,5	20,70,5,5	3,87,5,5	3,87,5,5	3,87,5,5	10,60,20,10	3,87,5,5	3,87,5,5	20,70,5,5	3,87,5,5	20,70,5,5	5,60,30,5	75,0,0,25	5,10,10,75	5,10,5,30
New Caledonia	30,0,0,70	60,0,0,40	60,0,0,40	80,0,0,20	65,5,1,29	70,10,1,19	90,1,1,8	1,0,0,99	80,5,5,10	80,5,5,10	80,5,5,10	80,14,1,5	90,4,1,5	85,9,1,5	90,4,1,5	80,14,1,5	80,14,1,5	80,14,1,5	80,14,1,5	80,14,1,5	80,14,1,5	90,4,1,5	85,9,1,5	90,4,1,5	80,9,1,10	75,0,0,25	70,1,1,28	30,10,0,10
Bahamas	30,0,0,70	60,0,0,40	60,0,0,40	80,0,0,20	65,5,0,10	70,10,0,20	90,0,0,10	1,0,0,99	90,0,0,10	90,0,0,10	90,0,0,10	90,5,0,5	20,74,0,6	10,84,0,6	20,74,0,6	80,15,0,5	80,15,0,5	80,15,0,5	90,5,0,5	80,15,0,5	80,15,0,5	20,74,0,6	10,84,0,6	20,74,0,6	80,10,0,10	75,0,0,25	75,0,0,25	20,20,0,10
Bioko	30,0,0,70	60,0,0,40	60,0,0,40	80,0,0,20	70,2,1,27	80,3,1,14	90,0,0,10	1,0,0,99	90,0,5,5	90,0,5,5	90,0,5,5	96,2,1,1	93,5,1,1	88,10,1,1	93,5,1,1	88,10,1,1	88,10,1,1	88,10,1,1	98,4,1,1	88,10,1,1	88,10,1,1	93,5,1,1	88,10,1,1	93,5,1,1	88,2,0,10	75,0,0,25	75,0,0,25	35,5,0,10
Galapagos	30,0,0,70	60,0,0,40	60,0,0,40	80,0,0,20	70,0,0,30	80,1,0,19	90,0,0,10	1,0,0,99	89,1,0,10	89,1,0,10	89,1,0,10	89,1,0,10	89,1,0,10	89,1,0,10	89,1,0,10	89,1,0,10	89,1,0,10	89,1,0,10	89,1,0,10	89,1,0,10	89,1,0,10	89,1,0,10	89,1,0,10	89,1,0,10	85,0,0,15	75,0,0,25	75,0,0,25	40,0,0,10
West Indies	30,0,0,70	60,0,0,40	60,0,0,40	80,0,0,20	70,1,1,28	80,2,1,17	90,0,0,10	1,0,0,99	90,0,5,5	90,0,5,5	90,0,5,5	89,5,1,5	23,66,10,1	3,86,10,1	23,66,10,1	89,5,1,5	89,5,1,5	89,5,1,5	89,5,1,5	89,5,1,5	89,5,1,5	23,66,10,1	3,86,10,1	23,66,10,1	89,1,0,10	75,0,0,25	75,0,0,25	30,10,0,10
Canaries	30,0,0,70	70,0,0,30	70,0,0,30	80,0,0,20	70,1,1,28	80,2,1,17	90,0,0,10	1,0,0,99	90,0,5,5	90,0,5,5	90,0,5,5	89,5,1,5	89,5,1,5	89,5,1,5	89,5,1,5	89,5,1,5	89,5,1,5	89,5,1,5	89,5,1,5	89,5,1,5	89,5,1,5	89,5,1,5	89,5,1,5	89,5,1,5	85,5,0,10	75,0,0,25	75,0,0,25	30,10,0,10
Shetlands	30,0,0,70	70,0,0,30	70,0,0,30	80,0,0,20	70,1,1,28	80,2,1,17	90,0,0,10	1,0,0,99	90,0,5,5	90,0,5,5	90,0,5,5	89,5,1,5	89,5,1,5	89,5,1,5	89,5,1,5	89,5,1,5	89,5,1,5	89,5,1,5	89,5,1,5	89,5,1,5	89,5,1,5	89,5,1,5	89,5,1,5	89,5,1,5	89,1,0,10	75,0,0,25	75,0,0,25	30,10,0,10
Faroes	30,0,0,70	70,0,0,30	70,0,0,30	80,0,0,20	70,1,1,28	80,2,1,17	90,0,0,10	1,0,0,99	90,0,5,5	90,0,5,5	90,0,5,5	89,5,1,5	89,5,1,5	89,5,1,5	89,5,1,5	89,5,1,5	89,5,1,5	89,5,1,5	89,5,1,5	89,5,1,5	89,5,1,5	89,5,1,5	89,5,1,5	89,5,1,5	89,1,0,10	75,0,0,25	75,0,0,25	30,10,0,10
Saint Helena	30,0,0,70	70,0,0,30	70,0,0,30	80,0,0,20	70,0,0,30	80,0,0,20	90,0,0,10	1,0,0,99	90,0,0,10	90,0,0,10	90,0,0,10	90,0,0,10	95,0,0,5	95,0,0,5	95,0,0,5	95,0,0,5	95,0,0,5	95,0,0,5	95,0,0,5	95,0,0,5	95,0,0,5	95,0,0,5	95,0,0,5	95,0,0,5	85,0,0,15	75,0,0,25	75,0,0,25	40,0,0,10
Maldives	30,0,0,70	60,0,0,40	60,0,0,40	80,0,0,20	70,0,0,30	80,1,0,19	90,0,0,10	1,0,0,99	90,5,0,5	90,5,0,5	90,5,0,5	90,5,0,5	90,5,0,5	90,5,0,5	90,5,0,5	90,5,0,5	90,5,0,5	90,5,0,5	90,5,0,5	90,5,0,5	90,5,0,5	90,5,0,5	90,5,0,5	90,5,0,5	85,0,0,15	75,0,0,25	75,0,0,25	40,0,0,10
Other Micronesia,Melanesia,Polynesia	30,0,0,70	60,0,0,40	60,0,0,40	80,0,0,20	70,0,0,30	80,1,0,19	90,0,0,10	1,0,0,99	90,5,0,5	90,5,0,5	90,5,0,5	90,5,0,5	90,5,0,5	90,5,0,5	90,5,0,5	90,5,0,5	90,5,0,5	90,5,0,5	90,5,0,5	90,5,0,5	90,5,0,5	90,5,0,5	90,5,0,5	90,5,0,5	85,0,0,15	75,0,0,25	75,0,0,25	40,0,0,10
Madeira	30,0,0,70	70,0,0,30	70,0,0,30	80,0,0,20	70,1,1,28	80,1,1,18	90,0,0,10	1,0,0,99	80,0,5,5	80,0,5,5	80,0,5,5	90,0,0,10	95,0,0,5	95,0,0,5	95,0,0,5	95,0,0,5	95,0,0,5	94,1,0,5	95,0,0,5	94,1,0,5	95,0,0,5	95,0,0,5	95,0,0,5	95,0,0,5	90,5,0,10	75,0,0,25	75,0,0,25	20,20,0,10
Andamans	30,0,0,70	60,0,0,40	60,0,0,40	80,0,0,20	70,0,0,30	80,1,1,18	90,0,0,10	1,0,0,99	80,0,5,5	80,0,5,5	80,0,5,5	93,5,1,1	93,5,1,1	93,5,1,1	93,5,1,1	93,5,1,1	93,5,1,1	93,5,1,1	93,5,1,1	93,5,1,1	93,5,1,1	93,5,1,1	93,5,1,1	93,5,1,1	90,5,0,10	75,0,0,25	75,0,0,25	40,0,0,10
Nicobars	30,0,0,70	60,0,0,40	60,0,0,40	80,0,0,20	70,0,0,30	80,1,1,18	90,0,0,10	1,0,0,99	80,0,5,5	80,0,5,5	80,0,5,5	93,5,1,1	93,5,1,1	93,5,1,1	93,5,1,1	93,5,1,1	93,5,1,1	93,5,1,1	93,5,1,1	93,5,1,1	93,5,1,1	93,5,1,1	93,5,1,1	93,5,1,1	90,5,0,10	75,0,0,25	75,0,0,25	40,0,0,10
Sundaland islands	30,0,0,70	60,0,0,40	60,0,0,40	80,0,0,20	70,0,0,30	80,1,1,18	90,0,0,10	1,0,0,99	80,0,5,5	80,0,5,5	80,0,5,5	93,5,1,1	93,5,1,1	93,5,1,1	93,5,1,1	93,5,1,1	93,5,1,1	93,5,1,1	93,5,1,1	93,5,1,1	93,5,1,1	93,5,1,1	93,5,1,1	93,5,1,1	90,5,0,10	75,0,0,25	75,0,0,25	40,0,0,10
Azores	30,0,0,70	70,0,0,30	70,0,0,30	80,0,0,20	70,0,1,29	80,0,1,19	94,0,1,5	1,0,0,99	94,0,1,5	94,0,1,5	94,0,1,5	94,0,1,5	94,0,1,5	94,0,1,5	94,0,1,5	94,0,1,5	94,0,1,5	94,0,1,5	94,0,1,5	94,0,1,5	94,0,1,5	94,0,1,5	94,0,1,5	94,0,1,5	85,0,0,15	75,0,0,25	75,0,0,25	20,20,0,10
Mascarenes	30,0,0,70	60,0,0,40	60,0,0,40	80,0,0,20	70,0,1,29	80,0,1,19	94,0,1,5	1,0,0,99	94,0,1,5	94,0,1,5	94,0,1,5	94,0,1,5	94,0,1,5	94,0,1,5	94,0,1,5	94,0,1,5	94,0,1,5	94,0,1,5	94,0,1,5	94,0,1,5	94,0,1,5	94,0,1,5	94,0,1,5	94,0,1,5	85,0,0,15	75,0,0,25	75,0,0,25	20,20,0,10
Cape Verde	30,0,0,70	60,0,0,40	60,0,0,40	80,0,0,20	70,1,0,29	80,1,0,19	94,1,0,5	1,0,0,99	90,5,0,5	90,5,0,5	90,5,0,5	94,1,0,5	94,1,0,5	94,1,0,5	94,1,0,5	94,1,0,5	94,1,0,5	94,1,0,5	94,1,0,5	94,1,0,5	94,1,0,5	94,1,0,5	94,1,0,5	94,1,0,5	85,0,0,15	75,0,0,25	75,0,0,25	35,5,0,10
Socotra	30,0,0,70	60,0,0,40	60,0,0,40	80,0,0,20	70,1,0,29	80,1,0,19	94,1,0,5	1,0,0,99	90,5,0,5	90,5,0,5	90,5,0,5	94,1,0,5	94,1,0,5	94,1,0,5	94,1,0,5	94,1,0,5	94,1,0,5	94,1,0,5	94,1,0,5	94,1,0,5	94,1,0,5	94,1,0,5	94,1,0,5	94,1,0,5	85,0,0,15	75,0,0,25	75,0,0,25	35,5,0,10
Seychelles	30,0,0,70	60,0,0,40	60,0,0,40	80,0,0,20	70,0,1,29	80,1,1,18	94,1,0,5	1,0,0,99	94,1,0,5	94,1,0,5	94,1,0,5	94,1,0,5	94,5,0,1	94,5,0,1	94,5,0,1	94,5,0,1	94,5,0,1	94,5,0,1	94,5,0,1	94,5,0,1	94,5,0,1	94,5,0,1	94,5,0,1	94,5,0,1	85,5,0,10	75,0,0,25	75,0,0,25	35,5,0,10
Samoa	30,0,0,70	60,0,0,40	60,0,0,40	80,0,0,20	70,0,1,29	80,1,1,18	94,1,0,5	1,0,0,99	94,1,0,5	94,1,0,5	94,1,0,5	94,1,0,5	94,5,0,1	94,5,0,1	94,5,0,1	94,5,0,1	94,5,0,1	94,5,0,1	94,5,0,1	94,5,0,1	94,5,0,1	94,5,0,1	94,5,0,1	94,5,0,1	85,5,0,10	75,0,0,25	75,0,0,25	35,5,0,10
Sao Tome, Principe, Annobon, Comoros	30,0,0,70	60,0,0,40	60,0,0,40	80,0,0,20	70,0,0,30	80,0,0,20	90,0,0,10	1,0,0,99	90,0,0,10	90,0,0,10	90,0,0,10	95,0,0,5	95,0,0,5	95,0,0,5	95,0,0,5	95,0,0,5	95,0,0,5	95,0,0,5	95,0,0,5	95,0,0,5	95,0,0,5	95,0,0,5	95,0,0,5	95,0,0,5	85,0,0,15	75,0,0,25	75,0,0,25	40,0,0,10
Hawaii	30,0,0,70	60,0,0,40	60,0,0,40	80,0,0,20	70,0,0,30	80,0,0,20	90,0,0,10	1,0,0,99	90,0,0,10	90,0,0,10	90,0,0,10	95,0,0,5	95,0,0,5	95,0,0,5	95,0,0,5	95,0,0,5	95,0,0,5	95,0,0,5	95,0,0,5	95,0,0,5	95,0,0,5	95,0,0,5	95,0,0,5	95,0,0,5	85,0,0,15	75,0,0,25	75,0,0,25	20,20,0,10
Fiji	30,0,0,70	60,0,0,40	60,0,0,40	80,0,0,20	70,0,1,29	80,1,1,18	94,1,0,5	1,0,0,99	94,1,0,5	94,1,0,5	94,1,0,5	94,1,0,5	95,3,1,1	95,3,1,1	95,3,1,1	95,3,1,1	95,3,1,1	95,3,1,1	95,3,1,1	95,3,1,1	95,3,1,1	95,3,1,1	95,3,1,1	95,3,1,1	85,5,0,10	75,0,0,25	75,0,0,25	35,5,0,10
Solomons	30,0,0,70	60,0,0,40	60,0,0,40	80,0,0,20	70,0,0,30	80,0,0,20	90,0,0,10	1,0,0,99	94,0,1,5	94,0,1,5	94,0,1,5	98,0,1,1	98,0,1,1	98,0,1,1	98,0,1,1	98,0,1,1	98,0,1,1	98,0,1,1	98,0,1,1	98,0,1,1	98,0,1,1	98,0,1,1	98,0,1,1	98,0,1,1	85,5,0,10	75,0,0,25	75,0,0,25	40,0,0,10
Vanuatu	30,0,0,70	60,0,0,40	60,0,0,40	80,0,0,20	70,0,0,30	80,0,0,20	90,0,0,10	1,0,0,99	94,0,1,5	94,0,1,5	94,0,1,5	98,0,1,1	98,0,1,1	98,0,1,1	98,0,1,1	98,0,1,1	98,0,1,1	98,0,1,1	98,0,1,1	98,0,1,1	98,0,1,1	98,0,1,1	98,0,1,1	98,0,1,1	85,5,0,10	75,0,0,25	75,0,0,25	40,0,0,10
Antarctica continent	0,0,0,0	0,0,0,0	0,0,0,0	0,0,0,0	0,0,0,0	0,0,0,0	0,0,0,0	0,0,0,10	0,0,0,0	0,0,0,0	0,0,0,0	0,0,0,0	0,0,0,0	0,0,0,0	0,0,0,0	0,0,0,0	0,0,0,0	0,0,0,0	0,0,0,0	0,0,0,0	0,0,0,0	0,0,0,0	0,0,0,0	0,0,0,0	0,0,0,0	0,0,0,0	0,0,0,0	0,0,0,0
Tonga	30,0,0,70	60,0,0,40	60,0,0,40	0,0,0,0	70,0,1,29	80,1,1,18	94,1,0,5	1,0,0,99	94,1,0,5	94,1,0,5	94,1,0,5	94,1,0,5	94,5,0,1	94,5,0,1	94,5,0,1	94,5,0,1	94,5,0,1	94,5,0,1	94,5,0,1	94,5,0,1	94,5,0,1	94,5,0,1	94,5,0,1	94,5,0,1	85,5,0,10	75,0,0,25	75,0,0,25	35,5,0,10
