## Supplementary Table 8 for "Global mycorrhizal plant distribution linked to terrestrial carbon stocks"

### Sheet: Sheet1
Supplementary Table 8
Mycorrhizal plant cover data used for mapping of island mycorrhizal vegetation in a cropland-free world
The data in the cells shows the cover of AM, EcM, ErM, NM plants
	Landcover ESA CCI 2015
	20	10	11	12	30	40	130	140	120	121	122	110	80	81	82	50	100	60	62	61	90	70	71	72	160	170	180	190
	Cropland, irrigated or post-flooding	Rainfed cropland	Rainfed cropland, herbaceous	Rainfed cropland, tree or shrub	Mosaic cropland (>50%) / natural vegetation (tree, shrub,herbaceous cover) (<50%)	Mosaic natural vegetation (tree, shrub, herbaceous cover)(>50%) / cropland (< 50%)	Grassland	Lichens and mosses	Shrubland	Evergreen shrubland	Deciduous shrubland	Mosaic herbaceous cover (>50%) / tree and shrub (<50%)	Tree cover, needleleaved, deciduous, closed to open (> 15%)	tree cover, needleleaved, deciduous, closed (>40%)	tree cover, needleleaved, deciduous, open (15-40%)	Tree cover, broadleaved, evergreen, closed to open (>15%)	Mosaic tree and shrub (>50%) / herbaceous cover (< 50%)	Tree cover, broadleaved, deciduous, closed to open (>15%)	Tree cover, broadleaved,deciduous, open (15-40%)	Tree cover, broadleaved,deciduous, closed (>40%)	Tree cover, mixed leaf type (broadleaved and needleleaved)	Tree cover, needleleaved, evergreen, closed to open (> 15%-40%)	Tree cover, needleleaved, evergreen, closed (>40%)	Tree cover, needleleaved, evergreen open (15-40%)	Tree cover, flooded, fresh or brakish water	Tree cover, flooded, saline water	Shrub or herbaceous cover, flooded, fresh-saline or brakish water	Artificial surfaces and associated areas (Urban areas >50%)
Islands
Baltic Sea islands	14,80,1,5	14,80,1,5	14,80,1,5	14,80,1,5	14,80,1,5	14,80,1,5	94,1,1,4	1,0,0,99	70,23,2,5	70,23,2,5	70,23,2,5	65,29,1,5	20,78,1,1	10,88,1,1	20,78,1,1	25,69,1,5	25,69,1,5	20,78,1,1	40,54,1,5	20,78,1,1	20,78,1,1	20,78,1,1	10,88,1,1	20,78,1,1	20,60,1,19	75,0,0,25	20,20,0,60	20,20,0,10
Mediterranean islands	35,55,5,5	35,55,5,5	35,55,5,5	35,55,5,5	35,55,5,5	35,55,5,5	80,15,2,3	1,0,0,99	45,40,10,5	45,40,10,5	45,40,10,5	50,40,5,5	20,74,5,1	10,84,5,1	20,74,5,1	15,79,5,1	10,84,5,1	10,84,5,1	40,50,5,5	10,84,5,1	10,84,5,1	20,74,5,1	10,84,5,1	20,74,5,1	15,65,5,15	75,0,0,25	20,20,5,55	20,20,0,10
Subarctic islands	55,20,5,20	55,20,5,20	55,20,5,20	55,20,5,20	55,20,5,20	55,20,5,20	55,20,5,20	1,0,0,99	45,20,15,20	45,20,15,20	45,20,15,20	10,50,30,10	25,40,30,5	5,60,30,5	25,40,30,5	10,50,30,10	10,50,30,10	5,60,30,5	10,50,30,10	5,60,30,5	5,60,30,5	25,40,30,5	5,60,30,5	25,40,30,5	5,60,30,5	75,0,0,25	5,10,10,75	5,10,5,30
Subantarctic islands	60,0,0,40	60,0,0,40	60,0,0,40	60,0,0,40	60,0,0,40	60,0,0,40	60,0,0,40	1,0,0,99	60,0,0,40	60,0,0,40	60,0,0,40	70,0,0,30	70,0,0,30	70,0,0,30	70,0,0,30	70,0,0,30	70,0,0,30	70,0,0,30	70,0,0,30	70,0,0,30	70,0,0,30	70,0,0,30	70,0,0,30	70,0,0,30	70,0,0,30	75,0,0,25	50,0,0,50	30,0,0,20
Kuriles	20,65,5,10	20,65,5,10	20,65,5,10	20,65,5,10	20,65,5,10	20,65,5,10	55,20,5,20	1,0,0,99	45,20,15,20	45,20,15,20	45,20,15,20	10,50,35,5	23,66,10,1	3,86,10,1	23,66,10,1	5,70,20,5	5,70,20,5	10,70,10,10	10,60,25,5	10,70,10,10	3,86,10,1	23,66,10,1	3,86,10,1	23,66,10,1	2,80,5,13	75,0,0,25	20,20,5,55	20,25,0,5
Aleutes	70,15,5,10	70,15,5,10	70,15,5,10	70,15,5,10	70,15,5,10	70,15,5,10	70,15,5,10	1,0,0,99	50,25,15,10	50,25,15,10	50,25,15,10	10,60,20,10	20,70,5,5	3,87,5,5	20,70,5,5	3,87,5,5	3,87,5,5	3,87,5,5	10,60,20,10	3,87,5,5	3,87,5,5	20,70,5,5	3,87,5,5	20,70,5,5	5,60,30,5	75,0,0,25	5,10,10,75	5,10,5,30
New Caledonia	80,14,1,5	80,14,1,5	80,14,1,5	80,14,1,5	80,14,1,5	80,14,1,5	90,1,1,8	1,0,0,99	80,5,5,10	80,5,5,10	80,5,5,10	80,14,1,5	90,4,1,5	85,9,1,5	90,4,1,5	80,14,1,5	80,14,1,5	80,14,1,5	80,14,1,5	80,14,1,5	80,14,1,5	90,4,1,5	85,9,1,5	90,4,1,5	80,9,1,10	75,0,0,25	70,1,1,28	30,10,0,10
Bahamas	80,15,0,5	80,15,0,5	80,15,0,5	80,15,0,5	80,15,0,5	80,15,0,5	90,0,0,10	1,0,0,99	90,0,0,10	90,0,0,10	90,0,0,10	90,5,0,5	20,74,0,6	10,84,0,6	20,74,0,6	80,15,0,5	80,15,0,5	80,15,0,5	90,5,0,5	80,15,0,5	80,15,0,5	20,74,0,6	10,84,0,6	20,74,0,6	80,10,0,10	75,0,0,25	75,0,0,25	20,20,0,10
Bioko	88,10,1,1	88,10,1,1	88,10,1,1	88,10,1,1	88,10,1,1	88,10,1,1	90,0,0,10	1,0,0,99	90,0,5,5	90,0,5,5	90,0,5,5	96,2,1,1	93,5,1,1	88,10,1,1	93,5,1,1	88,10,1,1	88,10,1,1	88,10,1,1	98,4,1,1	88,10,1,1	88,10,1,1	93,5,1,1	88,10,1,1	93,5,1,1	88,2,0,10	75,0,0,25	75,0,0,25	35,5,0,10
Galapagos	89,1,0,10	89,1,0,10	89,1,0,10	89,1,0,10	89,1,0,10	89,1,0,10	90,0,0,10	1,0,0,99	89,1,0,10	89,1,0,10	89,1,0,10	89,1,0,10	89,1,0,10	89,1,0,10	89,1,0,10	89,1,0,10	89,1,0,10	89,1,0,10	89,1,0,10	89,1,0,10	89,1,0,10	89,1,0,10	89,1,0,10	89,1,0,10	85,0,0,15	75,0,0,25	75,0,0,25	40,0,0,10
West Indies	89,5,1,5	89,5,1,5	89,5,1,5	89,5,1,5	89,5,1,5	89,5,1,5	90,0,0,10	1,0,0,99	90,0,5,5	90,0,5,5	90,0,5,5	89,5,1,5	23,66,10,1	3,86,10,1	23,66,10,1	89,5,1,5	89,5,1,5	89,5,1,5	89,5,1,5	89,5,1,5	89,5,1,5	23,66,10,1	3,86,10,1	23,66,10,1	89,1,0,10	75,0,0,25	75,0,0,25	30,10,0,10
Canaries	89,5,1,5	89,5,1,5	89,5,1,5	89,5,1,5	89,5,1,5	89,5,1,5	90,0,0,10	1,0,0,99	90,0,5,5	90,0,5,5	90,0,5,5	89,5,1,5	89,5,1,5	89,5,1,5	89,5,1,5	89,5,1,5	89,5,1,5	89,5,1,5	89,5,1,5	89,5,1,5	89,5,1,5	89,5,1,5	89,5,1,5	89,5,1,5	85,5,0,10	75,0,0,25	75,0,0,25	30,10,0,10
Shetlands	89,5,1,5	89,5,1,5	89,5,1,5	89,5,1,5	89,5,1,5	89,5,1,5	90,0,0,10	1,0,0,99	90,0,5,5	90,0,5,5	90,0,5,5	89,5,1,5	89,5,1,5	89,5,1,5	89,5,1,5	89,5,1,5	89,5,1,5	89,5,1,5	89,5,1,5	89,5,1,5	89,5,1,5	89,5,1,5	89,5,1,5	89,5,1,5	89,1,0,10	75,0,0,25	75,0,0,25	30,10,0,10
Faroes	89,5,1,5	89,5,1,5	89,5,1,5	89,5,1,5	89,5,1,5	89,5,1,5	90,0,0,10	1,0,0,99	90,0,5,5	90,0,5,5	90,0,5,5	89,5,1,5	89,5,1,5	89,5,1,5	89,5,1,5	89,5,1,5	89,5,1,5	89,5,1,5	89,5,1,5	89,5,1,5	89,5,1,5	89,5,1,5	89,5,1,5	89,5,1,5	89,1,0,10	75,0,0,25	75,0,0,25	30,10,0,10
Saint Helena	90,0,0,10	90,0,0,10	90,0,0,10	90,0,0,10	90,0,0,10	90,0,0,10	90,0,0,10	1,0,0,99	90,0,0,10	90,0,0,10	90,0,0,10	90,0,0,10	95,0,0,5	95,0,0,5	95,0,0,5	95,0,0,5	95,0,0,5	95,0,0,5	95,0,0,5	95,0,0,5	95,0,0,5	95,0,0,5	95,0,0,5	95,0,0,5	85,0,0,15	75,0,0,25	75,0,0,25	40,0,0,10
Maldives	90,5,0,5	90,5,0,5	90,5,0,5	90,5,0,5	90,5,0,5	90,5,0,5	90,0,0,10	1,0,0,99	90,5,0,5	90,5,0,5	90,5,0,5	90,5,0,5	90,5,0,5	90,5,0,5	90,5,0,5	90,5,0,5	90,5,0,5	90,5,0,5	90,5,0,5	90,5,0,5	90,5,0,5	90,5,0,5	90,5,0,5	90,5,0,5	85,0,0,15	75,0,0,25	75,0,0,25	40,0,0,10
Other Micronesia,Melanesia,Polynesia	90,5,0,5	90,5,0,5	90,5,0,5	90,5,0,5	90,5,0,5	90,5,0,5	90,0,0,10	1,0,0,99	90,5,0,5	90,5,0,5	90,5,0,5	90,5,0,5	90,5,0,5	90,5,0,5	90,5,0,5	90,5,0,5	90,5,0,5	90,5,0,5	90,5,0,5	90,5,0,5	90,5,0,5	90,5,0,5	90,5,0,5	90,5,0,5	85,0,0,15	75,0,0,25	75,0,0,25	40,0,0,10
Madeira	93,1,1,5	93,1,1,5	93,1,1,5	93,1,1,5	93,1,1,5	93,1,1,5	90,0,0,10	1,0,0,99	80,0,5,5	80,0,5,5	80,0,5,5	90,0,0,10	95,0,0,5	95,0,0,5	95,0,0,5	95,0,0,5	95,0,0,5	94,1,0,5	95,0,0,5	94,1,0,5	95,0,0,5	95,0,0,5	95,0,0,5	95,0,0,5	90,5,0,10	75,0,0,25	75,0,0,25	20,20,0,10
Andamans	93,5,1,1	93,5,1,1	93,5,1,1	93,5,1,1	93,5,1,1	93,5,1,1	90,0,0,10	1,0,0,99	80,0,5,5	80,0,5,5	80,0,5,5	93,5,1,1	93,5,1,1	93,5,1,1	93,5,1,1	93,5,1,1	93,5,1,1	93,5,1,1	93,5,1,1	93,5,1,1	93,5,1,1	93,5,1,1	93,5,1,1	93,5,1,1	90,5,0,10	75,0,0,25	75,0,0,25	40,0,0,10
Nicobars	93,5,1,1	93,5,1,1	93,5,1,1	93,5,1,1	93,5,1,1	93,5,1,1	90,0,0,10	1,0,0,99	80,0,5,5	80,0,5,5	80,0,5,5	93,5,1,1	93,5,1,1	93,5,1,1	93,5,1,1	93,5,1,1	93,5,1,1	93,5,1,1	93,5,1,1	93,5,1,1	93,5,1,1	93,5,1,1	93,5,1,1	93,5,1,1	90,5,0,10	75,0,0,25	75,0,0,25	40,0,0,10
Sundaland islands	93,5,1,1	93,5,1,1	93,5,1,1	93,5,1,1	93,5,1,1	93,5,1,1	90,0,0,10	1,0,0,99	80,0,5,5	80,0,5,5	80,0,5,5	93,5,1,1	93,5,1,1	93,5,1,1	93,5,1,1	93,5,1,1	93,5,1,1	93,5,1,1	93,5,1,1	93,5,1,1	93,5,1,1	93,5,1,1	93,5,1,1	93,5,1,1	90,5,0,10	75,0,0,25	75,0,0,25	40,0,0,10
Azores	94,0,1,5	94,0,1,5	94,0,1,5	94,0,1,5	94,0,1,5	94,0,1,5	94,0,1,5	1,0,0,99	94,0,1,5	94,0,1,5	94,0,1,5	94,0,1,5	94,0,1,5	94,0,1,5	94,0,1,5	94,0,1,5	94,0,1,5	94,0,1,5	94,0,1,5	94,0,1,5	94,0,1,5	94,0,1,5	94,0,1,5	94,0,1,5	85,0,0,15	75,0,0,25	75,0,0,25	20,20,0,10
Mascarenes	94,0,1,5	94,0,1,5	94,0,1,5	94,0,1,5	94,0,1,5	94,0,1,5	94,0,1,5	1,0,0,99	94,0,1,5	94,0,1,5	94,0,1,5	94,0,1,5	94,0,1,5	94,0,1,5	94,0,1,5	94,0,1,5	94,0,1,5	94,0,1,5	94,0,1,5	94,0,1,5	94,0,1,5	94,0,1,5	94,0,1,5	94,0,1,5	85,0,0,15	75,0,0,25	75,0,0,25	20,20,0,10
Cape Verde	94,1,0,5	94,1,0,5	94,1,0,5	94,1,0,5	94,1,0,5	94,1,0,5	94,1,0,5	1,0,0,99	90,5,0,5	90,5,0,5	90,5,0,5	94,1,0,5	94,1,0,5	94,1,0,5	94,1,0,5	94,1,0,5	94,1,0,5	94,1,0,5	94,1,0,5	94,1,0,5	94,1,0,5	94,1,0,5	94,1,0,5	94,1,0,5	85,0,0,15	75,0,0,25	75,0,0,25	35,5,0,10
Socotra	94,1,0,5	94,1,0,5	94,1,0,5	94,1,0,5	94,1,0,5	94,1,0,5	94,1,0,5	1,0,0,99	90,5,0,5	90,5,0,5	90,5,0,5	94,1,0,5	94,1,0,5	94,1,0,5	94,1,0,5	94,1,0,5	94,1,0,5	94,1,0,5	94,1,0,5	94,1,0,5	94,1,0,5	94,1,0,5	94,1,0,5	94,1,0,5	85,0,0,15	75,0,0,25	75,0,0,25	35,5,0,10
Seychelles	94,5,0,1	94,5,0,1	94,5,0,1	94,5,0,1	94,5,0,1	94,5,0,1	94,1,0,5	1,0,0,99	94,1,0,5	94,1,0,5	94,1,0,5	94,1,0,5	94,5,0,1	94,5,0,1	94,5,0,1	94,5,0,1	94,5,0,1	94,5,0,1	94,5,0,1	94,5,0,1	94,5,0,1	94,5,0,1	94,5,0,1	94,5,0,1	85,5,0,10	75,0,0,25	75,0,0,25	35,5,0,10
Samoa	94,5,0,1	94,5,0,1	94,5,0,1	94,5,0,1	94,5,0,1	94,5,0,1	94,1,0,5	1,0,0,99	94,1,0,5	94,1,0,5	94,1,0,5	94,1,0,5	94,5,0,1	94,5,0,1	94,5,0,1	94,5,0,1	94,5,0,1	94,5,0,1	94,5,0,1	94,5,0,1	94,5,0,1	94,5,0,1	94,5,0,1	94,5,0,1	85,5,0,10	75,0,0,25	75,0,0,25	35,5,0,10
Sao Tome, Principe, Annobon, Comoros	95,0,0,5	95,0,0,5	95,0,0,5	95,0,0,5	95,0,0,5	95,0,0,5	90,0,0,10	1,0,0,99	90,0,0,10	90,0,0,10	90,0,0,10	95,0,0,5	95,0,0,5	95,0,0,5	95,0,0,5	95,0,0,5	95,0,0,5	95,0,0,5	95,0,0,5	95,0,0,5	95,0,0,5	95,0,0,5	95,0,0,5	95,0,0,5	85,0,0,15	75,0,0,25	75,0,0,25	40,0,0,10
Hawaii	95,0,0,5	95,0,0,5	95,0,0,5	95,0,0,5	95,0,0,5	95,0,0,5	90,0,0,10	1,0,0,99	90,0,0,10	90,0,0,10	90,0,0,10	95,0,0,5	95,0,0,5	95,0,0,5	95,0,0,5	95,0,0,5	95,0,0,5	95,0,0,5	95,0,0,5	95,0,0,5	95,0,0,5	95,0,0,5	95,0,0,5	95,0,0,5	85,0,0,15	75,0,0,25	75,0,0,25	20,20,0,10
Fiji	95,3,1,1	95,3,1,1	95,3,1,1	95,3,1,1	95,3,1,1	95,3,1,1	94,1,0,5	1,0,0,99	94,1,0,5	94,1,0,5	94,1,0,5	94,1,0,5	95,3,1,1	95,3,1,1	95,3,1,1	95,3,1,1	95,3,1,1	95,3,1,1	95,3,1,1	95,3,1,1	95,3,1,1	95,3,1,1	95,3,1,1	95,3,1,1	85,5,0,10	75,0,0,25	75,0,0,25	35,5,0,10
Solomons	98,0,1,1	98,0,1,1	98,0,1,1	98,0,1,1	98,0,1,1	98,0,1,1	90,0,0,10	1,0,0,99	94,0,1,5	94,0,1,5	94,0,1,5	98,0,1,1	98,0,1,1	98,0,1,1	98,0,1,1	98,0,1,1	98,0,1,1	98,0,1,1	98,0,1,1	98,0,1,1	98,0,1,1	98,0,1,1	98,0,1,1	98,0,1,1	85,5,0,10	75,0,0,25	75,0,0,25	40,0,0,10
Vanuatu	98,0,1,1	98,0,1,1	98,0,1,1	98,0,1,1	98,0,1,1	98,0,1,1	90,0,0,10	1,0,0,99	94,0,1,5	94,0,1,5	94,0,1,5	98,0,1,1	98,0,1,1	98,0,1,1	98,0,1,1	98,0,1,1	98,0,1,1	98,0,1,1	98,0,1,1	98,0,1,1	98,0,1,1	98,0,1,1	98,0,1,1	98,0,1,1	85,5,0,10	75,0,0,25	75,0,0,25	40,0,0,10
Antarctica continent	0,0,0,0	0,0,0,0	0,0,0,0	0,0,0,0	0,0,0,0	0,0,0,0	0,0,0,0	0,0,0,10	0,0,0,0	0,0,0,0	0,0,0,0	0,0,0,0	0,0,0,0	0,0,0,0	0,0,0,0	0,0,0,0	0,0,0,0	0,0,0,0	0,0,0,0	0,0,0,0	0,0,0,0	0,0,0,0	0,0,0,0	0,0,0,0	0,0,0,0	0,0,0,0	0,0,0,0	0,0,0,0
Tonga	94,5,0,1	94,5,0,1	94,5,0,1	94,5,0,1	94,5,0,1	94,5,0,1	94,1,0,5	1,0,0,99	94,1,0,5	94,1,0,5	94,1,0,5	94,1,0,5	94,5,0,1	94,5,0,1	94,5,0,1	94,5,0,1	94,5,0,1	94,5,0,1	94,5,0,1	94,5,0,1	94,5,0,1	94,5,0,1	94,5,0,1	94,5,0,1	85,5,0,10	75,0,0,25	75,0,0,25	35,5,0,10
